# Structural basis for reprogramming group II intron target specificity

**DOI:** 10.64898/2026.11.13.765053

**Authors:** Nicholas Dayrell-Armes, Frank Bowler, Simona Cugusi, Ian Cook, Nikola Dzhindzhev, Jessica Leigh, Chanakan Lorvoralak, Jonathan Ward, Jamie Elwell, Sara Toral-Perez, Maria Luisa Miranda Vera, Dariia Babych, Steven W. Hardwick, Lee Cooper, Dimitri Y. Chirgadze, Niall A. Armes

**Affiliations:** Gene Weaver Ltd, Building 1, Granta Centre, Granta Park, Cambridge CB21 6AL, UK; Cryo-EM Facility, Department of Biochemistry, University of Cambridge, Tennis Court Road, Cambridge CB2 1GA, UK

## Abstract

Group II introns are mobile ribozymes that, with their intron-encoded protein (IEP), insert into duplex DNA without a double-strand break—a route to programmed gene insertion so far confined to bacteria. How class IIA complexes recognize and remodel duplex DNA was unknown. We identify group IIA intron–IEP pairs that retrohome efficiently into linear, relaxed duplex DNA, and report cryo-EM structures of one, Voyager-1, at successive stages of insertion. Major- and minor-groove peptides clamp the 5′ target and prime melting; intron nucleotides capture one strand; and a peptide linker threads between the re-annealing strands, reading 3′ sequence and trapping the HNH nuclease in a nicking-competent position. Guided by these structures, we reprogram protein-encoded specificity, yielding combined RNA- and protein-encoded recognition sufficient, by sequence, for single-site targeting in complex plant and animal genomes. Voyager-1 functions when formed in mammalian cells without Mg²⁺ supplementation, overcoming a long-standing barrier to class IIA introns in eukaryotes.

**Highlights:**

- Cryo-EM captures a group IIA intron–IEP complex invading linear duplex DNA
- Peptides clamp target DNA and a linker positions the HNH nuclease
- The protein-encoded specificity is reprogrammable
- Targeting complexes are highly active in mammalian cells
