## Supplementary material for "Structural basis for reprogramming group II intron target specificity": Table S1

### Sheet: Target amplicons
Table S1. Target amplicon plasmids used in this study
Plasmid name	Source	Target Sequence
pVoyager_1_target	This paper	TGGAAACTGTGAGTGGATCCATTGGAAGGGCAGGCCACCACCCCGACCCCAACCCCATATTGGAAATGATAGAGATTTTCCCAGGGTTGGCCGAGCGAGTATCAAGCGTGTTACGGTGACACCTTGTACGTTGATGGATGAGGCAGCGAACTCATAATTCGCCATAGGCTGGTTCGTCTTGCATTCTGGGACAGCCAAGTCTGTGACTTGCACGGTCAGTTGCCCTGAGGGGCTGGCTTCCAT
pVoyager_1_target_delivery	This paper	AAGTGCCCGCGTGCTAAGTTGAAGCGGCTGCACTGCTGCAAGGACGATTACAGGCCACCACCCCGACCCCAAGAGCGCTACCCCATCGACCCGTGCAGCGAGTATCAAGCGTGTTACGGTGACACCTTGTACGTTGATGACTGCTAAATCCGGGACAGCCAAGTCTGTGACTTGCACGGTCATCGCAAGGTACGAGGGTAATTAGGCACGTTCACCTATGTTACGGAGACTTCAATGCCTGGCCGTA
pMito_L11598r_target	This paper	AAGTGCCCGCGTGCTAAGTTGAAGCGGCTGCACTGCTGCAAGGACGATTACAGGCCACCACCCCGACCCCAAGAGCGCTACCCCATCGACCCGGTGCCCTCAACTGCCTGCTATGATGGATAAGATTGAGAGAGTACTGCTAAATCCGGGACAGCCAAGTCTGTGACTTGCACGGTCATCGCAAGGTACGAGGGTAATTAGGCACGTTCACCTATGTTACGGAGACTTCAATGCCTGGCCGTA
pTRAC_I1_3049_target	This paper	AAGTGCCCGCGTGCTAAGTTGAAGCGGCTGCACTGCTGCAAGGACGATTACAGGCCACCACCCCGACCCCAAGAGCGCTACCCCATCGACCCGTGCGTGTTTATACTCTTTATGGCCCTTGTCACTATGTATGCACTGCTAAATCCGGGACAGCCAAGTCTGTGACTTGCACGGTCATCGCAAGGTACGAGGGTAATTAGGCACGTTCACCTATGTTACGGAGACTTCAATGCCTGGCCGTA
pCFTR_I1_1857r_target	This paper	AAGTGCCCGCGTGCTAAGTTGAAGCGGCTGCACTGCTGCAAGGACGATTACAGGCCACCACCCCGACCCCAAGAGCGCTACCCCATCGACCCGTGCTCTTTACTTCTCTTTTTGGGGAGCAGTATGTAGACACAACTGCTAAATCCGGGACAGCCAAGTCTGTGACTTGCACGGTCATCGCAAGGTACGAGGGTAATTAGGCACGTTCACCTATGTTACGGAGACTTCAATGCCTGGCCGTA

### Sheet: Intron RNAs
Table S1. Intron RNA plamids used in this study
Plasmid name	Source
pVoyager_1_precursor_RNA	This paper
pVoyager_1_DVdel_RNA	This paper
pVoyager_1_precursor_trimmed_RNA	This paper
pVoyager_1_intron_delivery	This paper
pMito_L11598r_intron	This paper
pTRAC_I1_3049_intron	This paper
pCFTR_I1_1857r_intron	This paper
pVoyager_2_precursor_RNA	This paper
pVoyager_1_trimmed-DVdel_RNA	This paper

### Sheet: IEPs
Table S1. Intron-encoded protein plamids used in this study
Plasmid name	Source	Figure reference
pVoyager_1_IEP	This paper	Select tag at N-terminus, used for in vitro qPCR; carries a G291S mutation: Figures S3E, S16 His tag at N-terminus, used in CryoEM work and for gel and FI analyses: Figures 2, 3, 5A, S1, S3A-D, S4, S5, S6, S8, S9 His tag at N-terminus, used in retrohoming for sequencing; carries a G291S mutation: Figures 5B-E, 6C-E, S3F, S7, S8, S11, S15, S17, S18, S19
pVoyager_1_IEP_delivery	This paper	Figure 7
pMito_Voyager-1_8141_6270	This paper	Figure 7
pTRAC_Voyager-1_9031-5943	This paper	Figure 7
pCFTR_Voyager-1_9034-6270	This paper	Figure 7
pVoyager_1_IEP_YANN	This paper	Figure S3A(iii) and Figure S3E(iii)
pC12HNH	This paper	Figure 6F
pC1HNH	This paper	Figure 6F
pCP015989.1	This paper	Figure 5D
pCP024656.1	This paper	Figure 5D
pCP046517.1	This paper	Figure 5D
pCP053963.1	This paper	Figure 5D
pCP088246.1	This paper	Figure 5D
pCP090086.1	This paper	Figure 5D
pCP132066.1	This paper	Figure 5D
pCP134815.1	This paper	Figure 5D
pCP162627.1	This paper	Figure 5D
pE143D	This paper	Figure 5E
pE143K	This paper	Figure 5E
pE538D	This paper	Figure 6E
pHNH14 + UL	This paper	Figure 6F
pHNH3G7	This paper	Figure 6G
pHNH3G7 C258	This paper	Figure 6H
pHNH3G7 C258 HGR	This paper	Figure 6H
pHNH3G7 C258 NSR	This paper	Figure 6H
pHNH3G7 C258 SGQ	This paper	Figure 6H
pHNH3G7 QGR	This paper	Figure 6G
pHNH3G7 RSR	This paper	Figure 6G
pHNH3G7 SGT	This paper	Figure 6G
pHNH8	This paper	Figure 6F
pCP097259.1	This paper	Figure 5D
pNub6C1	This paper	Figure 5E
pNub6C104	This paper	Figure 5E
pNub6C104 R146H	This paper	Figure 5E
pNub6C131	This paper	Figure 5E
pNub6C145	This paper	Figure 5E
pNub6C47	This paper	Figure 5E
pNub6C47 R146G	This paper	Figure 5E
pVoyager-1 TRSI	This paper	Figure 6E
pVoyager-1 MGR	This paper	Figure 6E
pVoyager-1 MSR	This paper	Figure 6E
pVoyager-1 MGE	This paper	Figure 6E

### Sheet: Other non-IEP proteins
Table S1. Other (non-IEP) protein plamids used in this study
Plasmid name	Source
pT7P_OPTIMISED	This paper
pT7-P	This paper
pYIPP	This paper
pMBP_Rnase Inhibitor	This paper
pHMr-Tel4H	This paper

### Sheet: Cloning Vectors
Table S1. Cloning vectors used in this study
Application	Transgene / DNA insert	Vector name		Promoters / regulatory elements	Bacterial selection	Source
In vitro	Target amplicon	pUC19		T7 promoter	bla (carbenicillin)	This paper
In vitro	Intron RNA	pUC19		T7 promoter	bla (carbenicillin)	This paper
In vitro	IEP	pET21		T7 promoter	bla (carbenicillin)	This paper
In vivo	Target amplicon	pUC19		T7 promoter	bla (carbenicillin)	This paper
In vivo	Intron RNA	pcDNA3.1		T7 promoter, T7 terminator	bla (carbenicillin)	This paper
In vivo	IEP	pcDNA3.1		CMV enhancer / promoter, polyA signal	bla (carbenicillin)	This paper
In vivo	T7 RNA polymerase	pcDNA3.1		CMV enhancer / promoter, polyA signal	bla (carbenicillin)	This paper
