## Supplementary material for "Structural basis for reprogramming group II intron target specificity": Table S2

### Sheet: Oligonucleotides
Table S2. Sequences of oligonucelotides used in this study			Table S1. Sequences of DNA oligonucelotides used in this study
Sequence name	Sequence (5′ to 3′)	Source	Purification	Notes
Voy1_target_F	TGGAAACTGTGAGTGGATCCATTGGAAGG	ThermoFisher Scientific	Desalted	Forward primer of in vitro retrohoming target
Voy1_target_R	ATGGAAGCCAGCCCCTCAGGGCAAC	ThermoFisher Scientific	Desalted	Reverse primer of in vitro retrohoming target
Voy1_probe_F	/56-FAM/TGGAAACTGTGAGTGGATCCATTGGAAGG	IDT	HPLC	/56-FAM/ = IDT 5' 6-FAM (Fluorescein) modifier
NB1_F	/5Phos/AAGGTTAACACAAAGACACCGACAACTTTCTTCAGCACCT	IDT	Desalted	/5Phos/ = IDT 5′-Phosphorylation modifier
NB1_ReverseT	TAGGTGCTGAAGAAAGTTGTCGGTGTCTTTGTGTTAACCTTAGCAAT	IDT	Desalted	dA nucleotide in bold was added to the reverse strand to account for the elimination of the end-prep step from the standard ONT kit protocols, and the underlined sequence was added to allow one nucleotide of overlap with the putative antisense ssDNA sequence.
NB2_F	/5Phos/AAGGTTAAACAGACGACTACAAACGGAATCGACAGCACCT	IDT	Desalted	/5Phos/ = IDT 5′-Phosphorylation modifier
NB2_Reverse6mer	GTACGTAGGTGCTGTCGATTCCGTTTGTAGTCGTCTGTTTAACCTTAGCAAT	IDT	Desalted	dA nucleotide in bold was added to the reverse strand to account for the elimination of the end-prep step from the standard ONT kit protocols, and the underlined sequence was added to allow six nucleotides of overlap with the putative antisense ssDNA sequence.
NB3_F	/5Phos/AAGGTTAACCTGGTAACTGGGACACAAGACTCCAGCACCT	IDT	Desalted	/5Phos/ = IDT 5′-Phosphorylation modifier
NB3_Reverse12mer	CACCTTGTACGTAGGTGCTGGAGTCTTGTGTCCCAGTTACCAGGTTAACCTTAGCAAT	IDT	Desalted	dA nucleotide in bold was added to the reverse strand to account for the elimination of the end-prep step from the standard ONT kit protocols, and the underlined sequence was added to allow twelve nucleotides of overlap with the putative antisense ssDNA sequence.
Library_oligo_+2_+10	GAACACTCCTCCGTGACGCTCTCCGTATCAAGCGTGTTACGGTGACACCTNNNNNNNNNATGGATGAGGCAGCGAAGGCTGCTGAGCGTCTGTACTGGTG	IDT	Desalted	N = randomized position, introduced by the manufacturer using a propritary hand-mixed ratio of phosphoramidites designed to give an equimolar ratio of all four nucelotides .
Library_oligo_+2_+12	GAACACTCCTCCGTGACGCTCTCCGTATCAAGCGTGTTACGGTGACACCTNNNNNNNNNNNGGATGAGGCAGCGAAGGCTGCTGAGCGTCTGTACTGGTG	IDT	Desalted	N = randomized position, introduced by the manufacturer using a propritary hand-mixed ratio of phosphoramidites designed to give an equimolar ratio of all four nucelotides .
Library_oligo_+3_+11	GAACACTCCTCCGTGACGCTCTCCGTATCAAGCGTGTTACGGTGACACCTTNNNNNNNNNTGGATGAGGCAGCGAAGGCTGCTGAGCGTCTGTACTGGTG	IDT	Desalted	N = randomized position, introduced by the manufacturer using a propritary hand-mixed ratio of phosphoramidites designed to give an equimolar ratio of all four nucelotides .
Library_oligo_-20_-13	GAACACTCCTCCGTGACGCTCTCCGTATCNNNNNNNNTACGGTGACACCTTGTACGTTGATGGATGAGGCAGCGAAGGCTGCTGAGCGTCTACGACAGTG	IDT	Desalted	N = randomized position, introduced by the manufacturer using a propritary hand-mixed ratio of phosphoramidites designed to give an equimolar ratio of all four nucelotides .
Library_oligo_-21_-13	GAACACTCCTCCGTGACGCTCTCCGTATNNNNNNNNNTACGGTGACACCTTGTACGTTGATGGATGAGGCAGCGAAGGCTGCTGAGCGTCTACGACAGTG	IDT	Desalted	N = randomized position, introduced by the manufacturer using a propritary hand-mixed ratio of phosphoramidites designed to give an equimolar ratio of all four nucelotides .
Library_oligo_-24_-16	GAAGTGACACCCGTGACGCTCTCCGNNNNNNNNNTGTTACGGTGACACCTTGTACGTTGATGGATGAGGCAGCGAAGGCTGCTGAGCGTCTACGACAGTG	IDT	Desalted	N = randomized position, introduced by the manufacturer using a propritary hand-mixed ratio of phosphoramidites designed to give an equimolar ratio of all four nucelotides .
Library_F1	GAACACTCCTCCGTGACGCTCTCC	IDT	Desalted	N/A
Library_F2	GAAGTGACACCCGTGACGCTCTCC	IDT	Desalted	N/A
Library_R1	CACTGTCGTAGACGCTCAGCAGCC	IDT	Desalted	N/A
Library_R2	CACCAGTACAGACGCTCAGCAGCC	IDT	Desalted	N/A
Library_F1_5P	/5Phos/GAACACTCCTCCGTGACGCTCTCC	IDT	Desalted	/5Phos/ = IDT 5′-Phosphorylation modifier
Library_F2_5P	/5Phos/GAAGTGACACCCGTGACGCTCTCC	IDT	Desalted	/5Phos/ = IDT 5′-Phosphorylation modifier
Library_R1_5P	/5Phos/CACTGTCGTAGACGCTCAGCAGCC	IDT	Desalted	/5Phos/ = IDT 5′-Phosphorylation modifier
Library_R2_5P	/5Phos/CACCAGTACAGACGCTCAGCAGCC	IDT	Desalted	/5Phos/ = IDT 5′-Phosphorylation modifier
Voy1_retro_probe	/56-FAM/AGCCGAGCGAGTATCAAGCGTGTTACGGCGACACCTTGTACGTTGATGGATGAGGCAGCG	IDT	HPLC	/56-FAM/ = IDT 5' 6-FAM (Fluorescein) modifier; used for FI T8 assays
Voy1_retro_quench	CGCTGCCTCATCCATCAACGTACAAGGTGTCGCCGTAACACGCTTGATACTCGCTCGGCT/3IABkFQ/	IDT	HPLC	/3IABkFQ/ = IDT 3' Iowa Black™ fluorescence quencher; used for FI T8 assays
Voy1_retro_probe_-7T	/56-FAM/AGCCGAGCGAGTATCAAGCGTGTTACGGTGACACCTTGTACGTTGATGGATGAGGCAGCG	IDT	HPLC	/56-FAM/ = IDT 5' 6-FAM (Fluorescein) modifier; used for FI T8 assays in Figure S17
Voy1_retro_quench_-7T	CGCTGCCTCATCCATCAACGTACAAGGTGTCACCGTAACACGCTTGATACTCGCTCGGCT/3IABkFQ/	IDT	HPLC	/3IABkFQ/ = IDT 3' Iowa Black™ fluorescence quencher; used for FI T8 assays in Figure S17
T7_common_PCRcut-F	GGGATGTGCTGCAAGGCTAATACG	ThermoFisher Scientific	Desalted	Forward primer of transcription template
T7_term_PCRcut-R	CTGGCCGTCGTTTTACAACGTCG	ThermoFisher Scientific	Desalted	Reverse primer of transcription template
2xMeOT7_term_PCRcut-R	mAmCTGGCCGTCGTTTTACAACGTCG	IDT	Desalted	Reverse primer of transcription template; 2 x MeO modifiers indicated by 'm'
Commonfor-1.0	TGGAAACTGTGAGTGGATCCAT	ThermoFisher Scientific	Desalted	qPCR-Forward primer 5' junction in vitro reteohoming reactions
Voy1-Border5	ATGATTTGCAATCACCATGTTCTCTT	ThermoFisher Scientific	Desalted	qPCR-Reverse primer 5' junction reteohoming reactions
Voy1_in vitro standard DNA	AGGGGGATGTGCTGCAAGGCTAATACGACTCACTATAGGGATAATCCCCTCTGAGTCAGGAAACATTTTCAGACCTATGGAAACTGTGAGTGGATCCATTGGAAGGGCAGGCCACCACCCCGACCCCAACCCCATATTGGAAATGATAGAGATTTTCCCAGGGTTGGCCGAGCGAGTATCAAGCGTGTTACGGCGACACCGTGCGCCCGTAAAGGGAGTAAGAGAACATGGTGATTGCAAATCATTAGGTCTTCCCTAAATGACCTAGCATCACTTGACTAACCTTGGAGGGAAACTGAAGGGGGACAACAGCATGTCAAGAAAGCCGTAAGTTGATTAATCATCGAATCACGACTGAACGGCAAGATGTGAAGTATGGATAAGGATGAAAGCTATACT…	Twist Bioscience		qPCR standard for in vitro reteohoming reactions
Commonfor-4.0	GGCTGCACTGCTGCAAG	IDT	Desalted	qPCR-Forward primer 5' junction in vivo reteohoming reactions
Voy1-Border3	ATCACAGCAATGTGAAAAGGCGCTG	IDT	Desalted	qPCR-Forward primer 3' junction reteohoming reactions
Commonrev-4.0	GAACGTGCCTAATTACCCTCGTAC	IDT	Desalted	qPCR-Reverse primer 3' junction in vivo reteohoming reactions
Voy1_in vivo standard DNA	AGGGGGATGTGCTGCAAGGCTAATACGACTCACTATAGGGAAGTGCCCGCGTGCTAAGTTGAAGCGGCTGCACTGCTGCAAGGACGATTACAGGCCACCACCCCGACCCCAAGAGCGCTACCCCATCGACCCGTGCAGCGAGTATCAAGCGTGTTACGGTGACACCGTGCGCCCGTAAAGGGAGTAAGAGAACATGGTGATTGCAAATCATTAGGTCTTCCCTAAATGACCTAGCATCACTTGACTAACCTTGGAGGGAAACTGAAGGGGGACAACAGCATGTCAAGAAAGCCGTAAGTTGATTAATCATCGAATCACGACTGAACGGCAAGATGTGAAGTATGGATAAGGATGAAAGCTATACTGCTTGAACGATAGCACAAGGAAGGCTACCGTAAC…
Voy1_3-for-7	GGGAAAGCCTAGTGCATGGCGAAGGAAGGCAGTCTG	IDT	Desalted	Intron-specific primer for PCR detection of the 3′retrohoming junction in vivo
Voy1_target_R2	CCAACTTAATCTACGGCCAGGC	IDT	Desalted	Target-specific primer for PCR detection of the 3′retrohoming junction in vivo
RT_probe	/56-FAMN/rCrGrUrGrUrCrArArGrUrCrGrUrArArCrCrUrCrGrArUrArCrUrGrGrCrGrGrArGrArCrGrGrUrUrGrUrGrC	IDT	RNase-free HPLC	Fluorophore-labelled RNA template for RT activity assay
RT_quencher	GGTTACGACTTGACACC/3IABkFQ/	IDT	HPLC	Quencher-labelled DNA oligo for RT activity assay
RT_primer	GCACAACCGTCTCCGCCA	ThermoFisher Scientific		DNA primer for RT activity assay
TaqMan_probe_1	/56-FAM/CAGGCCACCACCCCGACCCCAA/3BHQ1/	IDT	HPLC	qPCR-TaqMan probe 5' junction in vivo and in vitro reteohoming reactions
TaqMan_probe_2	/56-ROX/GGGACAGCCAAGTCTGTGACTTGCACGGTC/3IAbRQSp/	IDT	HPLC	qPCR-TaqMan probe 3' junction in vivo and in vitro reteohoming reactions
Cryo-Voy1_F1	CTCATGTACGCAGCGGTATC	IDT	Desalted	Forward primer of Voy1- PCR Cryo-EM target
Cryo-Voy1_R1	CCAGCTCAGCTACAACGTACAAG	IDT	Desalted	Reverse primer of Voy1- PCR Cryo-EM target
Cryo-Voy2_F1	CGTAGGCTCAGCTGCATAC	IDT	Desalted	Forward primer of Voy2- PCR Cryo-EM target
Cryo-Voy2_R1	GCTCGTCCAGGGTTGAGCTATC	IDT	Desalted	Reverse primer of Voy2- PCR Cryo-EM target

### Sheet: Target amplicons
Table S2. Sequences of DNA retrohoming target amplicons used in this study
Sequence name	Plasmid (Table S1)	Figure reference	Sequence (5′ to 3′)	Source	Notes
Voyager_1_target	pVoyager_1_target	In vitro retrohmoming Figures excl. 3SE	TGGAAACTGTGAGTGGATCCATTGGAAGGGCAGGCCACCACCCCGACCCCAACCCCATATTGGAAATGATAGAGATTTTCCCAGGGTTGGCCGAGCGAGTATCAAGCGTGTTACGGTGACACCTTGTACGTTGATGGATGAGGCAGCGAACTCATAATTCGCCATAGGCTGGTTCGTCTTGCATTCTGGGACAGCCAAGTCTGTGACTTGCACGGTCAGTTGCCCTGAGGGGCTGGCTTCCAT	This paper	Voyager-1 RNP is expected to hydrolyze the P-O bond on the corresponding antisense strand, immediately upstream of the dT residue indicated in bold underline in the sequence. For fluorescence assay of retrohoming, Voyager-1-target was prepared using a primer possessing a 5' 6-FAM (Fluorescein) modifier, and subsequently 3'-tailed using ATTO-540Q-ddATP.
Voyager_1_target	pVoyager_1_target	Figure 3SE	TGGAAACTGTGAGTGGATCCATTGGAAGGGCAGGCCACCACCCCGACCCCAACCCCATATTGGAAATGATAGAGATTTTCCCAGGGTTGGCCGAGCGAGTATCAAGCGTGTTACGGCGACACCTTGTACGTTGATGGATGAGGCAGCGAACTCATAATTCGCCATAGGCTGGTTCGTCTTGCATTCTGGGACAGCCAAGTCTGTGACTTGCACGGTCAGTTGCCCTGAGGGGCTGGCTTCCAT	This paper	the template oligo was ordered from IDT, HPLC purified
Voyager_2_Cryo-EM_target	N/A	(Cryo-EM Figures)	CGTAGGCTCAGCTGCATACGTATTAATTGATGAGTTTCAAGATAGCTCAACCCTGGACGAGC	This paper	the template oligo was ordered from IDT, HPLC purified
Voyager_1_Cryo-EM_target	N/A	(Cryo-EM Figures)	CTCATGTACGCAGCGGTATCAAGCGTGTTACGGTGACACCTTGTACGTTGTAGCTGAGCTGG	This paper	the template oligo was ordered from IDT, HPLC purified
EBS1:IBS1_mismatch_Cryo-EM_target	N/A	(Cryo-EM Figures)	CTCATGTACGCAGCGGTATCAAGCGTGTTACGGTCCAGAGTTGTACGTTGTAGCTGAGCTGG	This paper	the template oligo was ordered from IDT, HPLC purified
