## Supplementary material for "Structural basis for reprogramming group II intron target specificity": Table S3

### Sheet: Sheet1
Table S3. In-house intron-encoded protein names and their database accessions. In-house names are retained on the alignment panels of the supplementary figures; this table provides the cross-reference to NCBI Protein accessions. Organism is given as recorded in the source entry.
In-house name	Protein accession	Organism (as recorded)	Notes
Bac1	KMP99445.1	Bacillus sp.
Bac2	OJE49914.1	Bacillus sp.
Bac3	KJR69338.1	Bacillus subtilis
Bac4	GLV66788.1	Bacillus mycoides	Wild-type parent of Voyager-1
Bac5	AJA23517.1	Bacillus sp.
Bac6	ETE88547.1	Bacillus sp.
Bac7	KOS60682.1	Lysinibacillus sp.
Bac8	KLV22877.1	Cytobacillus sp.
Bac9	PFB77529.1	Bacillus sp.
Bac10	WP_172656215.1	Bacillus sp.	Figure 2G reference: WP_17 (B)
BacF	WP_252222745.1	Bacillus firmus	Same protein as Firmus
Firmus	WP_252222745.1	Bacillus firmus	Same protein as BacF
Faec	EHZ5661289.1	Enterococcus faecalis
Eco1	WP_097311540.1	Escherichia and related
Eco2	WP_097311537.1	Klebsiella quasipneumoniae
Eco3	WP_096924477.1	Escherichia and related
Eco4	CAD6109906.1	Escherichia and related
Eco6	SQM35072.1	Escherichia and related	Figure 2G reference: SQM35 (B)
Eco7	STG49094.1	Klebsiella quasipneumoniae
Eco8	KYR71552.1	Escherichia and related
Eco10	UEX70142.1	Escherichia and related
Eco12	WP_203572905.1	Listeria sp.
Eco13	WP_185324817.1	Listeria sp.	Figure 2G reference: WP_18 (B)
Eco14	WP_120139004.1	Listeria sp.
Eco15	WP_001727958.1	Salmonella sp.
Eco17	UGT38280.1	Salmonella sp.
Eco20	VNT83416.1	Streptococcus sp.
Fergus	PVF70609.1	Escherichia fergusonii	Genome assembly CP057464.1
Tel4H	BAC07667.1	Thermosynechococcus sp. BP-1	Gene tll0114; element TelI4h
Xeno	Pending	Xenorhabdus budapestensis	See NZ_NIBS01000026.1; protein accession required
Bci4	AAS44884.1	Bacillus cereus ATCC 10987	From published sequence (domain VI insert)
Voyager-1	GLV66788.1	Bacillus mycoides	Engineered from Bac4; see Method Details
Voyager-2	Pending	Bacillus cereus	See CP053963.1; Gene Weaver isolate
LtrA / LtrB	AAB06503.1	Lactococcus lactis	Published reference
G2L4	WP_034031052	Pseudomonas aeruginosa AZPAE12409	Published reference; Figure 2G reference: WP_03 (–)
E. rectale	CBK92290.1	Eubacterium rectale	Published reference; Figure 2G reference: CBK92 (C)
