## Supplementary material for "Structural basis for reprogramming group II intron target specificity": Table S4

### Sheet: IEPs
Table S4. Intron-encoded protein sequences used in this study
Name in paper	Plasmid (Table S1)	Figure reference	Amino acid sequence
Voyager-1	pVoyager_1_IEP	His tag at N-terminus, used in retrohoming for sequencing; carries a G291S mutation: Figures 5B-E, 6C-E, S3F, S7, S8, S11, S15, S17, S18, S19	MHHHHHHHMQSPKVVLSNLQKQSQKEDYKFRRLYRNLYNPEFYFTAYDNLSKNDGALTMGVDKRSIDGFSIEIIEELIETLKQRTYQPFPSKRVYIPKKNGKKRPLGIPSFADKLVQEVVRMVLEAIYEPTFSISSHAYQKGKSCHTALQEIQRTFTGSKWFIEGDIKGFFDNINHHTLIGILRKRIEDEAFIELIWKFLRAGYMEEWKFHNTFSGAPQGGIISPLLSNIYLNELDQYMMDFIQKFNQGKKRKINPDYERKYTQMRKAIRKYKIALENEQMGEAEQHLEQAKALKKELSSIPYSNPMDSNYKRLTYVRYADDFLIGVIGSKYDARNIKETLTEYLMETLQLELSQEKTLITHASEKHAGFLGYNIRVFRGSEPRKDAIGRVCRYLNGKV…
Voyager-1	pVoyager_1_IEP	His tag at N-terminus, used in CryoEM work and for gel and FI analyses: Figures 2, 3, 5A, S1, S3A-D, S4, S5, S6, S8, S9	MHHHHHHHMQSPKVVLSNLQKQSQKEDYKFRRLYRNLYNPEFYFTAYDNLSKNDGALTMGVDKRSIDGFSIEIIEELIETLKQRTYQPFPSKRVYIPKKNGKKRPLGIPSFADKLVQEVVRMVLEAIYEPTFSISSHAYQKGKSCHTALQEIQRTFTGSKWFIEGDIKGFFDNINHHTLIGILRKRIEDEAFIELIWKFLRAGYMEEWKFHNTFSGAPQGGIISPLLSNIYLNELDQYMMDFIQKFNQGKKRKINPDYERKYTQMRKAIRKYKIALENEQMGEAEQHLEQAKALKKELGSIPYSNPMDSNYKRLTYVRYADDFLIGVIGSKYDARNIKETLTEYLMETLQLELSQEKTLITHASEKHAGFLGYNIRVFRGSEPRKDAIGRVCRYLNGKV…
Voyager-1	pVoyager_1_IEP	Select tag at N-terminus, used for in vitro qPCR; carries a G291S mutation: Figures S3E, S16	MVKIVSRKSLGVQNVYDIGVEKDHNFLLANGLIASNTFMQSPKVVLSNLQKQSQKEDYKFRRLYRNLYNPEFYFTAYDNLSKNDGALTMGVDKRSIDGFSIEIIEELIETLKQRTYQPFPSKRVYIPKKNGKKRPLGIPSFADKLVQEVVRMVLEAIYEPTFSISSHAYQKGKSCHTALQEIQRTFTGSKWFIEGDIKGFFDNINHHTLIGILRKRIEDEAFIELIWKFLRAGYMEEWKFHNTFSGAPQGGIISPLLSNIYLNELDQYMMDFIQKFNQGKKRKINPDYERKYTQMRKAIRKYKIALENEQMGEAEQHLEQAKALKKELSSIPYSNPMDSNYKRLTYVRYADDFLIGVIGSKYDARNIKETLTEYLMETLQLELSQEKTLITHASEKHAG…
Voyager-1 YANN	pVoyager_1_IEP_YANN	Figure S3A(iii)	MHHHHHHHMQSPKVVLSNLQKQSQKEDYKFRRLYRNLYNPEFYFTAYDNLSKNDGALTMGVDKRSIDGFSIEIIEELIETLKQRTYQPFPSKRVYIPKKNGKKRPLGIPSFADKLVQEVVRMVLEAIYEPTFSISSHAYQKGKSCHTALQEIQRTFTGSKWFIEGDIKGFFDNINHHTLIGILRKRIEDEAFIELIWKFLRAGYMEEWKFHNTFSGAPQGGIISPLLSNIYLNELDQYMMDFIQKFNQGKKRKINPDYERKYTQMRKAIRKYKIALENEQMGEAEQHLEQAKALKKELGSIPYSNPMDSNYKRLTYVRYANNFLIGVIGSKYDARNIKETLTEYLMETLQLELSQEKTLITHASEKHAGFLGYNIRVFRGSEPRKDAIGRVCRYLNGKV…
Voyager-2	pVoyager-2	Figure S4	MHHHHHHHMRSPNVVLESLASKSADLSYKYRRIYRNLYNPEFFFLAYSNIYAKEGNMTQGTDQKTIDGMSEERINKIIEKLKDFSYQPKPARRTYIPKKNGKLRPLGIPSIDDKLVQEVVRMLLNSIYEGSFHNRSHGFRPQRSCHTALYQTRKTFTAVRWFVEGDIEGFFDNIDHHTLIRILRKRIEDEKFLDLIWKFLRAGYLEKWKYNNTYSGTPQGGIISPILSNIYLNELDSFMEKYKSSFDKGKTRRPNPPYHQIKSKINFRNKRIKQLREELGEIYDEEKMSKIRQYEQEIEQLDTEWRKYETKDPMDTNYKRVQYVRYADDFLIGIIGSKEDAQQVKEDIANFLRKELKLTLSNEKTLITNSVKKAKFLGYEIAVRRDNSTKTKANGVRSR…
CP015989.1	pCP015989.1	Figure 5D	MHHHHHHHMQSPKVVLSNLQKQSQKEDYKFRRLYRNLYNPEFYFTAYDNLSKNDGALTMGVDKRSIDGFSIEIIEELIETLKQRTYQPFPSKRVYIPKKNGKKRPLGIPSFADKLVQEVVRMVLEAIYEPTFSISSHAYQKGKSCHTALQEIQRTFTGSKWFIEGDIKGFFDNINHHTLIGILRKRIEDEAFIELIWKFLRAGYMEEWKFHNTFSGAPQGGIISPLLSNIYLNELDQYMMDFIQKFNQGKTRAMNPEYRRLAGRLVRERKRLKRLQACDNADEGAVKAILADIEATSKQMRSLPSRDGMDSNYKRLTYVRYADDFLIGVIGSKYDARNIKETLTEYLMETLQLELSQEKTLITHASEKHAGFLGYNIRVFRGSEPRKDAIGRVCRYLNG…
CP024656.1	pCP024656.1	Figure 5D	MHHHHHHHMQSPKVVLSNLQKQSQKEDYKFRRLYRNLYNPEFYFTAYDNLSKNDGALTMGVDKRSIDGFSIEIIEELIETLKQRTYQPFPSKRVYIPKKNGKKRPLGIPSFADKLVQEVVRMVLEAIYEPTFSISSHAYQKGKSCHTALQEIQRTFTGSKWFIEGDIKGFFDNINHHTLIGILRKRIEDEAFIELIWKFLRAGYMEEWKFHNTFSGAPQGGIISPLLSNIYLNELDQYMMDFIQKFNQGQKRRQTKQYGTLHAREMTLKRKCREHWHTLDEKKKQEIKKKCKEISSMKRAISQGEPMDSNYKRLTYVRYADDFLIGVIGSKYDARNIKETLTEYLMETLQLELSQEKTLITHASEKHAGFLGYNIRVFRGSEPRKDAIGRVCRYLNGKV…
CP046517.1	pCP046517.1	Figure 5D; Figure S18B	MHHHHHHHMQSPKVVLSNLQKQSQKEDYKFRRLYRNLYNPEFYFTAYDNLSKNDGALTMGVDKRSIDGFSIEIIEELIETLKQRTYQPFPSKRVYIPKKNGKKRPLGIPSFADKLVQEVVRMVLEAIYEPTFSISSHAYQKGKSCHTALQEIQRTFTGSKWFIEGDIKGFFDNINHHTLIGILRKRIEDEAFIELIWKFLRAGYMEEWKFHNTFSGAPQGGIISPLLSNIYLNELDQYMMDFIQKFNQGIKRKLNPEYKNITRKIIRRRKKLASASNDDINRLKAEISELRKKRNEIPSIIANDSNYKRLTYVRYADDFLIGVIGSKYDARNIKETLTEYLMETLQLELSQEKTLITHASEKHAGFLGYNIRVFRGSEPRKDAIGRVCRYLNGKVQLKM…
CP053963.1	pCP053963.1	Figure 5D	MHHHHHHHMQSPKVVLSNLQKQSQKEDYKFRRLYRNLYNPEFYFTAYDNLSKNDGALTMGVDKRSIDGFSIEIIEELIETLKQRTYQPFPSKRVYIPKKNGKKRPLGIPSFADKLVQEVVRMVLEAIYEPTFSISSHAYQKGKSCHTALQEIQRTFTGSKWFIEGDIKGFFDNINHHTLIGILRKRIEDEAFIELIWKFLRAGYMEEWKFHNTFSGAPQGGIISPLLSNIYLNELDQYMMDFIQKFNQGKTRRPNPPYHQIKSKINFRNKRIKQLREELGEIYDEEKMSKIRQYEQEIEQLDTEWRKYETKDPMDSNYKRLTYVRYADDFLIGVIGSKYDARNIKETLTEYLMETLQLELSQEKTLITHASEKHAGFLGYNIRVFRGSEPRKDAIGRVC…
CP088246.1	pCP088246.1	Figure 5D; Figure S18B	MHHHHHHHMQSPKVVLSNLQKQSQKEDYKFRRLYRNLYNPEFYFTAYDNLSKNDGALTMGVDKRSIDGFSIEIIEELIETLKQRTYQPFPSKRVYIPKKNGKKRPLGIPSFADKLVQEVVRMVLEAIYEPTFSISSHAYQKGKSCHTALQEIQRTFTGSKWFIEGDIKGFFDNINHHTLIGILRKRIEDEAFIELIWKFLRAGYMEEWKFHNTFSGAPQGGIISPLLSNIYLNELDQYMMDFIQKFNQGKKRRHNLIYHNVASKINHSKSKNKRDWERLTEEEKAERLRKLKALYKELQSHESKDLFDSNYKRLTYVRYADDFLIGVIGSKYDARNIKETLTEYLMETLQLELSQEKTLITHASEKHAGFLGYNIRVFRGSEPRKDAIGRVCRYLNGKV…
CP090086.1	pCP090086.1	Figure 5D; Figure S18B	MHHHHHHHMQSPKVVLSNLQKQSQKEDYKFRRLYRNLYNPEFYFTAYDNLSKNDGALTMGVDKRSIDGFSIEIIEELIETLKQRTYQPFPSKRVYIPKKNGKKRPLGIPSFADKLVQEVVRMVLEAIYEPTFSISSHAYQKGKSCHTALQEIQRTFTGSKWFIEGDIKGFFDNINHHTLIGILRKRIEDEAFIELIWKFLRAGYMEEWKFHNTFSGAPQGGIISPLLSNIYLNELDQYMMDFIQKFNQGTRRKTNREYKILDSRIYRLRKKMELYPVKSPERMELLRAIEELQRQMRQIPCADPLDSNYKRLTYVRYADDFLIGVIGSKYDARNIKETLTEYLMETLQLELSQEKTLITHASEKHAGFLGYNIRVFRGSEPRKDAIGRVCRYLNGKVQL…
CP097259.1	pCP097259.1	Figure 5D	MHHHHHHHMQSPKVVLSNLQKQSQKEDYKFRRLYRNLYNPEFYFTAYDNLSKNDGALTMGVDKRSIDGFSIEIIEELIETLKQRTYQPFPSKRVYIPKKNGKKRPLGIPSFADKLVQEVVRMVLEAIYEPTFSISSHAYQKGKSCHTALQEIQRTFTGSKWFIEGDIKGFFDNINHHTLIGILRKRIEDEAFIELIWKFLRAGYMEEWKFHNTFSGAPQGGIISPLLSNIYLNELDQYMMDFIQKFNQGKSRADNKEYNGYKSKIANINSRFKRNPNMSNELKQILIQERKKLYKQRSLVDVKDPMDSNYKRLTYVRYADDFLIGVIGSKYDARNIKETLTEYLMETLQLELSQEKTLITHASEKHAGFLGYNIRVFRGSEPRKDAIGRVCRYLNGKVQ…
CP132066.1	pCP132066.1	Figure 5D	MHHHHHHHMQSPKVVLSNLQKQSQKEDYKFRRLYRNLYNPEFYFTAYDNLSKNDGALTMGVDKRSIDGFSIEIIEELIETLKQRTYQPFPSKRVYIPKKNGKKRPLGIPSFADKLVQEVVRMVLEAIYEPTFSISSHAYQKGKSCHTALQEIQRTFTGSKWFIEGDIKGFFDNINHHTLIGILRKRIEDEAFIELIWKFLRAGYMEEWKFHNTFSGAPQGGIISPLLSNIYLNELDQYMMDFIQKFNQGTRRQNNIVYTQKYKRLWYLKKKFADRKVLAPHNELTEITSEVKRLQKDIRTMSSVELMDSNYKRLTYVRYADDFLIGVIGSKYDARNIKETLTEYLMETLQLELSQEKTLITHASEKHAGFLGYNIRVFRGSEPRKDAIGRVCRYLNGKV…
CP134815.1	pCP134815.1	Figure 5D; Figure S18B	MHHHHHHHMQSPKVVLSNLQKQSQKEDYKFRRLYRNLYNPEFYFTAYDNLSKNDGALTMGVDKRSIDGFSIEIIEELIETLKQRTYQPFPSKRVYIPKKNGKKRPLGIPSFADKLVQEVVRMVLEAIYEPTFSISSHAYQKGKSCHTALQEIQRTFTGSKWFIEGDIKGFFDNINHHTLIGILRKRIEDEAFIELIWKFLRAGYMEEWKFHNTFSGAPQGGIISPLLSNIYLNELDQYMMDFIQKFNQGKNRKRNPASCKLGYKRRWIVHKLQKVVNEDERAELIASYKANKAQSLLVPSCDEMDSNYKRLTYVRYADDFLIGVIGSKYDARNIKETLTEYLMETLQLELSQEKTLITHASEKHAGFLGYNIRVFRGSEPRKDAIGRVCRYLNGKVQLK…
CP162627.1	pCP162627.1	Figure 5D	MHHHHHHHMQSPKVVLSNLQKQSQKEDYKFRRLYRNLYNPEFYFTAYDNLSKNDGALTMGVDKRSIDGFSIEIIEELIETLKQRTYQPFPSKRVYIPKKNGKKRPLGIPSFADKLVQEVVRMVLEAIYEPTFSISSHAYQKGKSCHTALQEIQRTFTGSKWFIEGDIKGFFDNINHHTLIGILRKRIEDEAFIELIWKFLRAGYMEEWKFHNTFSGAPQGGIISPLLSNIYLNELDQYMMDFIQKFNQGSTRKTNRDYGYLSEKKYRLRKKHKEQWGQMPEEEKREVKLQWNKLHKEQLSIHSKEPMDSNYKRLTYVRYADDFLIGVIGSKYDARNIKETLTEYLMETLQLELSQEKTLITHASEKHAGFLGYNIRVFRGSEPRKDAIGRVCRYLNGKV…
CP080295.1	pCP080295.1	Figure S18A	MHHHHHHHMQSPKVVLSNLQKQSQKEDYKFRRLYRNLYNPEFYFTAYDNLSKNDGALTMGVDKRSIDGFSIEIIEELIETLKQRTYQPFPSKRVYIPKKNGKKRPLGIPSFADKLVQEVVRMVLEAIYEPTFSISSHAYQKGKSCHTALQEIQRTFTGSKWFIEGDIKGFFDNINHHTLIGILRKRIEDEAFIELIWKFLRAGYMEEWKFHNTFSGAPQGGIISPLLSNIYLNELDQYMMDFIQKFNQGNKRRVNPAYNRICNKRNSLKRKLNAEIDVEKRKILISQIRNMRTEMQQLPYGNDMDSNYKRLTYVRYADDFLIGVIGSKYDARNIKETLTEYLMETLQLELSQEKTLITHASEKHAGFLGYNIRVFRGSEPRKDAIGRVCRYLNGKVQLK…
E143D	pE143D	Figure 5E	MHHHHHHHMQSPKVVLSNLQKQSQKEDYKFRRLYRNLYNPEFYFTAYDNLSKNDGALTMGVDKRSIDGFSIEIIEELIETLKQRTYQPFPSKRVYIPKKNGKKRPLGIPSFADKLVQEVVRMVLEAIYEPTFSISSHAYQKGKSCHTALQDIQRTFTGSKWFIEGDIKGFFDNINHHTLIGILRKRIEDEAFIELIWKFLRAGYMEEWKFHNTFSGAPQGGIISPLLSNIYLNELDQYMMDFIQKFNQGKKRKINPDYERKYTQMRKAIRKYKIALENEQMGEAEQHLEQAKALKKELGSIPYSNPMDSNYKRLTYVRYADDFLIGVIGSKYDARNIKETLTEYLMETLQLELSQEKTLITHASEKHAGFLGYNIRVFRGSEPRKDAIGRVCRYLNGKV…
E143K	pE143K	Figure 5E	MHHHHHHHMQSPKVVLSNLQKQSQKEDYKFRRLYRNLYNPEFYFTAYDNLSKNDGALTMGVDKRSIDGFSIEIIEELIETLKQRTYQPFPSKRVYIPKKNGKKRPLGIPSFADKLVQEVVRMVLEAIYEPTFSISSHAYQKGKSCHTALQKIQRTFTGSKWFIEGDIKGFFDNINHHTLIGILRKRIEDEAFIELIWKFLRAGYMEEWKFHNTFSGAPQGGIISPLLSNIYLNELDQYMMDFIQKFNQGKKRKINPDYERKYTQMRKAIRKYKIALENEQMGEAEQHLEQAKALKKELGSIPYSNPMDSNYKRLTYVRYADDFLIGVIGSKYDARNIKETLTEYLMETLQLELSQEKTLITHASEKHAGFLGYNIRVFRGSEPRKDAIGRVCRYLNGKV…
Nub6C1	pNub6C1	Figure 5E	MHHHHHHHMQSPKVVLSNLQKQSQKEDYKFRRLYRNLYNPEFYFTAYDNLSKNDGALTMGVDKRSIDGFSIEIIEELIETLKQRTYQPFPSKRVYIPKKNGKKRPLGIPSFADKLVQEVVRMVLEAIYEPTFSISSHAYQKGKSCHTALQEIQRTFTGSKWFIEGDIKGFFDNINHHTLIGILRKRIEDEAFIELIWKFLRAGYMEEWKFHNTFSGAPQGGIISPLLSNIYLNELDQYMMDFIQKFNQGKKRKINPDYERKYTQMRKAIRKYKIALENEQMGEAEQHLEQAKALKKELGSIPYSNPMDSNYKRLTYVRYADDFLIGVIGSKYDARNIKETLTEYLMETLQLELSQEKTLITHASEKHAGFLGYNIRVRQSNLAKRDSSGRLVRNYTGRV…
Nub6C47	pNub6C47	Figure 5E	MHHHHHHHMQSPKVVLSNLQKQSQKEDYKFRRLYRNLYNPEFYFTAYDNLSKNDGALTMGVDKRSIDGFSIEIIEELIETLKQRTYQPFPSKRVYIPKKNGKKRPLGIPSFADKLVQEVVRMVLEAIYEPTFSISSHAYQKGKSCHTALQEIQRTFTGSKWFIEGDIKGFFDNINHHTLIGILRKRIEDEAFIELIWKFLRAGYMEEWKFHNTFSGAPQGGIISPLLSNIYLNELDQYMMDFIQKFNQGKKRKINPDYERKYTQMRKAIRKYKIALENEQMGEAEQHLEQAKALKKELGSIPYSNPMDSNYKRLTYVRYADDFLIGVIGSKYDARNIKETLTEYLMETLQLELSQEKTLITHASEKHAGFLGYNIRVRNSKATKRDKNGVLKRMFNRKV…
Nub6C104	pNub6C104	Figure 5E	MHHHHHHHMQSPKVVLSNLQKQSQKEDYKFRRLYRNLYNPEFYFTAYDNLSKNDGALTMGVDKRSIDGFSIEIIEELIETLKQRTYQPFPSKRVYIPKKNGKKRPLGIPSFADKLVQEVVRMVLEAIYEPTFSISSHAYQKGKSCHTALQEIQRTFTGSKWFIEGDIKGFFDNINHHTLIGILRKRIEDEAFIELIWKFLRAGYMEEWKFHNTFSGAPQGGIISPLLSNIYLNELDQYMMDFIQKFNQGKKRKINPDYERKYTQMRKAIRKYKIALENEQMGEAEQHLEQAKALKKELGSIPYSNPMDSNYKRLTYVRYADDFLIGVIGSKYDARNIKETLTEYLMETLQLELSQEKTLITHASEKHAGFLGYNIRVRNSNLTKRDKMGRLTRSYNKRV…
Nub6C131	pNub6C131	Figure 5E	MHHHHHHHMQSPKVVLSNLQKQSQKEDYKFRRLYRNLYNPEFYFTAYDNLSKNDGALTMGVDKRSIDGFSIEIIEELIETLKQRTYQPFPSKRVYIPKKNGKKRPLGIPSFADKLVQEVVRMVLEAIYEPTFSISSHAYQKGKSCHTALQEIQRTFTGSKWFIEGDIKGFFDNINHHTLIGILRKRIEDEAFIELIWKFLRAGYMEEWKFHNTFSGAPQGGIISPLLSNIYLNELDQYMMDFIQKFNQGKKRKINPDYERKYTQMRKAIRKYKIALENEQMGEAEQHLEQAKALKKELGSIPYSNPMDSNYKRLTYVRYADDFLIGVIGSKYDARNIKETLTEYLMETLQLELSQEKTLITHASEKHAGFLGYNIRVRKSDHTKRDRTGRLSRFLNKKV…
Nub6C145	pNub6C145	Figure 5E	MHHHHHHHMQSPKVVLSNLQKQSQKEDYKFRRLYRNLYNPEFYFTAYDNLSKNDGALTMGVDKRSIDGFSIEIIEELIETLKQRTYQPFPSKRVYIPKKNGKKRPLGIPSFADKLVQEVVRMVLEAIYEPTFSISSHAYQKGKSCHTALQEIQRTFTGSKWFIEGDIKGFFDNINHHTLIGILRKRIEDEAFIELIWKFLRAGYMEEWKFHNTFSGAPQGGIISPLLSNIYLNELDQYMMDFIQKFNQGKKRKINPDYERKYTQMRKAIRKYKIALENEQMGEAEQHLEQAKALKKELGSIPYSNPMDSNYKRLTYVRYADDFLIGVIGSKYDARNIKETLTEYLMETLQLELSQEKTLITHASEKHAGFLGYNIRVRQSQSTKRDKNGMLKRMFNGKV…
Nub6C47 R146G	pNub6C47 R146G	Figure 5E	MHHHHHHHMQSPKVVLSNLQKQSQKEDYKFRRLYRNLYNPEFYFTAYDNLSKNDGALTMGVDKRSIDGFSIEIIEELIETLKQRTYQPFPSKRVYIPKKNGKKRPLGIPSFADKLVQEVVRMVLEAIYEPTFSISSHAYQKGKSCHTALQEIQGTFTGSKWFIEGDIKGFFDNINHHTLIGILRKRIEDEAFIELIWKFLRAGYMEEWKFHNTFSGAPQGGIISPLLSNIYLNELDQYMMDFIQKFNQGKKRKINPDYERKYTQMRKAIRKYKIALENEQMGEAEQHLEQAKALKKELGSIPYSNPMDSNYKRLTYVRYADDFLIGVIGSKYDARNIKETLTEYLMETLQLELSQEKTLITHASEKHAGFLGYNIRVRNSKATKRDKNGVLKRMFNRKV…
Nub6C104 R146H/T147Q	pNub6C104 R146H	Figure 5E	MHHHHHHHMQSPKVVLSNLQKQSQKEDYKFRRLYRNLYNPEFYFTAYDNLSKNDGALTMGVDKRSIDGFSIEIIEELIETLKQRTYQPFPSKRVYIPKKNGKKRPLGIPSFADKLVQEVVRMVLEAIYEPTFSISSHAYQKGKSCHTALQEIQHQFTGSKWFIEGDIKGFFDNINHHTLIGILRKRIEDEAFIELIWKFLRAGYMEEWKFHNTFSGAPQGGIISPLLSNIYLNELDQYMMDFIQKFNQGKKRKINPDYERKYTQMRKAIRKYKIALENEQMGEAEQHLEQAKALKKELGSIPYSNPMDSNYKRLTYVRYADDFLIGVIGSKYDARNIKETLTEYLMETLQLELSQEKTLITHASEKHAGFLGYNIRVRNSNLTKRDKMGRLTRSYNKRV…
E538D	pE538D	Figure 6E	MHHHHHHHMQSPKVVLSNLQKQSQKEDYKFRRLYRNLYNPEFYFTAYDNLSKNDGALTMGVDKRSIDGFSIEIIEELIETLKQRTYQPFPSKRVYIPKKNGKKRPLGIPSFADKLVQEVVRMVLEAIYEPTFSISSHAYQKGKSCHTALQEIQRTFTGSKWFIEGDIKGFFDNINHHTLIGILRKRIEDEAFIELIWKFLRAGYMEEWKFHNTFSGAPQGGIISPLLSNIYLNELDQYMMDFIQKFNQGKKRKINPDYERKYTQMRKAIRKYKIALENEQMGEAEQHLEQAKALKKELGSIPYSNPMDSNYKRLTYVRYADDFLIGVIGSKYDARNIKETLTEYLMETLQLELSQEKTLITHASEKHAGFLGYNIRVFRGSEPRKDAIGRVCRYLNGKV…
Voyager-1 TRSI	pVoyager-1 TRSI	Figure 6E	MHHHHHHHMQSPKVVLSNLQKQSQKEDYKFRRLYRNLYNPEFYFTAYDNLSKNDGALTMGVDKRSIDGFSIEIIEELIETLKQRTYQPFPSKRVYIPKKNGKKRPLGIPSFADKLVQEVVRMVLEAIYEPTFSISSHAYQKGKSCHTALQEIQRTFTGSKWFIEGDIKGFFDNINHHTLIGILRKRIEDEAFIELIWKFLRAGYMEEWKFHNTFSGAPQGGIISPLLSNIYLNELDQYMMDFIQKFNQGKKRKINPDYERKYTQMRKAIRKYKIALENEQMGEAEQHLEQAKALKKELGSIPYSNPMDSNYKRLTYVRYADDFLIGVIGSKYDARNIKETLTEYLMETLQLELSQEKTLITHASEKHAGFLGYNIRVFRGSEPRKDAIGRVCRYLNGKV…
Voyager-1 MGR	pVoyager-1 MGR	Figure 6E	MHHHHHHHMQSPKVVLSNLQKQSQKEDYKFRRLYRNLYNPEFYFTAYDNLSKNDGALTMGVDKRSIDGFSIEIIEELIETLKQRTYQPFPSKRVYIPKKNGKKRPLGIPSFADKLVQEVVRMVLEAIYEPTFSISSHAYQKGKSCHTALQEIQRTFTGSKWFIEGDIKGFFDNINHHTLIGILRKRIEDEAFIELIWKFLRAGYMEEWKFHNTFSGAPQGGIISPLLSNIYLNELDQYMMDFIQKFNQGKKRKINPDYERKYTQMRKAIRKYKIALENEQMGEAEQHLEQAKALKKELGSIPYSNPMDSNYKRLTYVRYADDFLIGVIGSKYDARNIKETLTEYLMETLQLELSQEKTLITHASEKHAGFLGYNIRVFRGSEPRKDAIGRVCRYLNGKV…
Voyager-1 MSR	pVoyager-1 MSR	Figure 6E	MHHHHHHHMQSPKVVLSNLQKQSQKEDYKFRRLYRNLYNPEFYFTAYDNLSKNDGALTMGVDKRSIDGFSIEIIEELIETLKQRTYQPFPSKRVYIPKKNGKKRPLGIPSFADKLVQEVVRMVLEAIYEPTFSISSHAYQKGKSCHTALQEIQRTFTGSKWFIEGDIKGFFDNINHHTLIGILRKRIEDEAFIELIWKFLRAGYMEEWKFHNTFSGAPQGGIISPLLSNIYLNELDQYMMDFIQKFNQGKKRKINPDYERKYTQMRKAIRKYKIALENEQMGEAEQHLEQAKALKKELGSIPYSNPMDSNYKRLTYVRYADDFLIGVIGSKYDARNIKETLTEYLMETLQLELSQEKTLITHASEKHAGFLGYNIRVFRGSEPRKDAIGRVCRYLNGKV…
Voyager-1 MGE	pVoyager-1 MGE	Figure 6E	MHHHHHHHMQSPKVVLSNLQKQSQKEDYKFRRLYRNLYNPEFYFTAYDNLSKNDGALTMGVDKRSIDGFSIEIIEELIETLKQRTYQPFPSKRVYIPKKNGKKRPLGIPSFADKLVQEVVRMVLEAIYEPTFSISSHAYQKGKSCHTALQEIQRTFTGSKWFIEGDIKGFFDNINHHTLIGILRKRIEDEAFIELIWKFLRAGYMEEWKFHNTFSGAPQGGIISPLLSNIYLNELDQYMMDFIQKFNQGKKRKINPDYERKYTQMRKAIRKYKIALENEQMGEAEQHLEQAKALKKELGSIPYSNPMDSNYKRLTYVRYADDFLIGVIGSKYDARNIKETLTEYLMETLQLELSQEKTLITHASEKHAGFLGYNIRVFRGSEPRKDAIGRVCRYLNGKV…
HNH14 + UL	pHNH14 + UL	Figure 6F	MHHHHHHHMQSPKVVLSNLQKQSQKEDYKFRRLYRNLYNPEFYFTAYDNLSKNDGALTMGVDKRSIDGFSIEIIEELIETLKQRTYQPFPSKRVYIPKKNGKKRPLGIPSFADKLVQEVVRMVLEAIYEPTFSISSHAYQKGKSCHTALQEIQRTFTGSKWFIEGDIKGFFDNINHHTLIGILRKRIEDEAFIELIWKFLRAGYMEEWKFHNTFSGAPQGGIISPLLSNIYLNELDQYMMDFIQKFNQGKKRKINPDYERKYTQMRKAIRKYKIALENEQMGEAEQHLEQAKALKKELGSIPYSNPMDSNYKRLTYVRYADDFLIGVIGSKYDARNIKETLTEYLMETLQLELSQEKTLITHASEKHAGFLGYNIRVFRGSEPRKDAIGRVCRYLNGKV…
HNH8	pHNH8	Figure 6F	MHHHHHHHMQSPKVVLSNLQKQSQKEDYKFRRLYRNLYNPEFYFTAYDNLSKNDGALTMGVDKRSIDGFSIEIIEELIETLKQRTYQPFPSKRVYIPKKNGKKRPLGIPSFADKLVQEVVRMVLEAIYEPTFSISSHAYQKGKSCHTALQEIQRTFTGSKWFIEGDIKGFFDNINHHTLIGILRKRIEDEAFIELIWKFLRAGYMEEWKFHNTFSGAPQGGIISPLLSNIYLNELDQYMMDFIQKFNQGKKRKINPDYERKYTQMRKAIRKYKIALENEQMGEAEQHLEQAKALKKELGSIPYSNPMDSNYKRLTYVRYADDFLIGVIGSKYDARNIKETLTEYLMETLQLELSQEKTLITHASEKHAGFLGYNIRVFRGSEPRKDAIGRVCRYLNGKV…
C1HNH	pC1HNH	Figure 6F	MHHHHHHHMQSPKVVLSNLQKQSQKEDYKFRRLYRNLYNPEFYFTAYDNLSKNDGALTMGVDKRSIDGFSIEIIEELIETLKQRTYQPFPSKRVYIPKKNGKKRPLGIPSFADKLVQEVVRMVLEAIYEPTFSISSHAYQKGKSCHTALQEIQRTFTGSKWFIEGDIKGFFDNINHHTLIGILRKRIEDEAFIELIWKFLRAGYMEEWKFHNTFSGAPQGGIISPLLSNIYLNELDQYMMDFIQKFNQGKKRKINPDYERKYTQMRKAIRKYKIALENEQMGEAEQHLEQAKALKKELGSIPYSNPMDSNYKRLTYVRYADDFLIGVIGSKYDARNIKETLTEYLMETLQLELSQEKTLITHASEKHAGFLGYNIRVFRGSEPRKDAIGRVCRYLNGKV…
C12HNH	pC12HNH	Figure 6F	MHHHHHHHMQSPKVVLSNLQKQSQKEDYKFRRLYRNLYNPEFYFTAYDNLSKNDGALTMGVDKRSIDGFSIEIIEELIETLKQRTYQPFPSKRVYIPKKNGKKRPLGIPSFADKLVQEVVRMVLEAIYEPTFSISSHAYQKGKSCHTALQEIQRTFTGSKWFIEGDIKGFFDNINHHTLIGILRKRIEDEAFIELIWKFLRAGYMEEWKFHNTFSGAPQGGIISPLLSNIYLNELDQYMMDFIQKFNQGKKRKINPDYERKYTQMRKAIRKYKIALENEQMGEAEQHLEQAKALKKELGSIPYSNPMDSNYKRLTYVRYADDFLIGVIGSKYDARNIKETLTEYLMETLQLELSQEKTLITHASEKHAGFLGYNIRVFRGSEPRKDAIGRVCRYLNGKV…
HNH3G7	pHNH3G7	Figure 6G	MHHHHHHHMQSPKVVLSNLQKQSQKEDYKFRRLYRNLYNPEFYFTAYDNLSKNDGALTMGVDKRSIDGFSIEIIEELIETLKQRTYQPFPSKRVYIPKKNGKKRPLGIPSFADKLVQEVVRMVLEAIYEPTFSISSHAYQKGKSCHTALQEIQRTFTGSKWFIEGDIKGFFDNINHHTLIGILRKRIEDEAFIELIWKFLRAGYMEEWKFHNTFSGAPQGGIISPLLSNIYLNELDQYMMDFIQKFNQGKKRKINPDYERKYTQMRKAIRKYKIALENEQMGEAEQHLEQAKALKKELGSIPYSNPMDSNYKRLTYVRYADDFLIGVIGSKYDARNIKETLTEYLMETLQLELSQEKTLITHASEKHAGFLGYNIRVFRGSEPRKDAIGRVCRYLNGKV…
HNH3G7 QGR	pHNH3G7 QGR	Figure 6G	MHHHHHHHMQSPKVVLSNLQKQSQKEDYKFRRLYRNLYNPEFYFTAYDNLSKNDGALTMGVDKRSIDGFSIEIIEELIETLKQRTYQPFPSKRVYIPKKNGKKRPLGIPSFADKLVQEVVRMVLEAIYEPTFSISSHAYQKGKSCHTALQEIQRTFTGSKWFIEGDIKGFFDNINHHTLIGILRKRIEDEAFIELIWKFLRAGYMEEWKFHNTFSGAPQGGIISPLLSNIYLNELDQYMMDFIQKFNQGKKRKINPDYERKYTQMRKAIRKYKIALENEQMGEAEQHLEQAKALKKELGSIPYSNPMDSNYKRLTYVRYADDFLIGVIGSKYDARNIKETLTEYLMETLQLELSQEKTLITHASEKHAGFLGYNIRVFRGSEPRKDAIGRVCRYLNGKV…
HNH3G7 RSR	pHNH3G7 RSR	Figure 6G	MHHHHHHHMQSPKVVLSNLQKQSQKEDYKFRRLYRNLYNPEFYFTAYDNLSKNDGALTMGVDKRSIDGFSIEIIEELIETLKQRTYQPFPSKRVYIPKKNGKKRPLGIPSFADKLVQEVVRMVLEAIYEPTFSISSHAYQKGKSCHTALQEIQRTFTGSKWFIEGDIKGFFDNINHHTLIGILRKRIEDEAFIELIWKFLRAGYMEEWKFHNTFSGAPQGGIISPLLSNIYLNELDQYMMDFIQKFNQGKKRKINPDYERKYTQMRKAIRKYKIALENEQMGEAEQHLEQAKALKKELGSIPYSNPMDSNYKRLTYVRYADDFLIGVIGSKYDARNIKETLTEYLMETLQLELSQEKTLITHASEKHAGFLGYNIRVFRGSEPRKDAIGRVCRYLNGKV…
HNH3G7 SGT	pHNH3G7 SGT	Figure 6G	MHHHHHHHMQSPKVVLSNLQKQSQKEDYKFRRLYRNLYNPEFYFTAYDNLSKNDGALTMGVDKRSIDGFSIEIIEELIETLKQRTYQPFPSKRVYIPKKNGKKRPLGIPSFADKLVQEVVRMVLEAIYEPTFSISSHAYQKGKSCHTALQEIQRTFTGSKWFIEGDIKGFFDNINHHTLIGILRKRIEDEAFIELIWKFLRAGYMEEWKFHNTFSGAPQGGIISPLLSNIYLNELDQYMMDFIQKFNQGKKRKINPDYERKYTQMRKAIRKYKIALENEQMGEAEQHLEQAKALKKELGSIPYSNPMDSNYKRLTYVRYADDFLIGVIGSKYDARNIKETLTEYLMETLQLELSQEKTLITHASEKHAGFLGYNIRVFRGSEPRKDAIGRVCRYLNGKV…
HNH3G7 C258	pHNH3G7 C258	Figure 6H	MHHHHHHHMQSPKVVLSNLQKQSQKEDYKFRRLYRNLYNPEFYFTAYDNLSKNDGALTMGVDKRSIDGFSIEIIEELIETLKQRTYQPFPSKRVYIPKKNGKKRPLGIPSFADKLVQEVVRMVLEAIYEPTFSISSHAYQKGKSCHTALQEIQRTFTGSKWFIEGDIKGFFDNINHHTLIGILRKRIEDEAFIELIWKFLRAGYMEEWKFHNTFSGAPQGGIISPLLSNIYLNELDQYMMDFIQKFNQGKKRKINPDYERKYTQMRKAIRKYKIALENEQMGEAEQHLEQAKALKKELGSIPYSNPMDSNYKRLTYVRYADDFLIGVIGSKYDARNIKETLTEYLMETLQLELSQEKTLITHASEKHAGFLGYNIRVFRGSEPRKDAIGRVCRYLNGKV…
HNH3G7 C258 HGR	pHNH3G7 C258 HGR	Figure 6H	MHHHHHHHMQSPKVVLSNLQKQSQKEDYKFRRLYRNLYNPEFYFTAYDNLSKNDGALTMGVDKRSIDGFSIEIIEELIETLKQRTYQPFPSKRVYIPKKNGKKRPLGIPSFADKLVQEVVRMVLEAIYEPTFSISSHAYQKGKSCHTALQEIQRTFTGSKWFIEGDIKGFFDNINHHTLIGILRKRIEDEAFIELIWKFLRAGYMEEWKFHNTFSGAPQGGIISPLLSNIYLNELDQYMMDFIQKFNQGKKRKINPDYERKYTQMRKAIRKYKIALENEQMGEAEQHLEQAKALKKELGSIPYSNPMDSNYKRLTYVRYADDFLIGVIGSKYDARNIKETLTEYLMETLQLELSQEKTLITHASEKHAGFLGYNIRVFRGSEPRKDAIGRVCRYLNGKV…
HNH3G7 C258 NSR	pHNH3G7 C258 NSR	Figure 6H	MHHHHHHHMQSPKVVLSNLQKQSQKEDYKFRRLYRNLYNPEFYFTAYDNLSKNDGALTMGVDKRSIDGFSIEIIEELIETLKQRTYQPFPSKRVYIPKKNGKKRPLGIPSFADKLVQEVVRMVLEAIYEPTFSISSHAYQKGKSCHTALQEIQRTFTGSKWFIEGDIKGFFDNINHHTLIGILRKRIEDEAFIELIWKFLRAGYMEEWKFHNTFSGAPQGGIISPLLSNIYLNELDQYMMDFIQKFNQGKKRKINPDYERKYTQMRKAIRKYKIALENEQMGEAEQHLEQAKALKKELGSIPYSNPMDSNYKRLTYVRYADDFLIGVIGSKYDARNIKETLTEYLMETLQLELSQEKTLITHASEKHAGFLGYNIRVFRGSEPRKDAIGRVCRYLNGKV…
HNH3G7 C258 SGQ	pHNH3G7 C258 SGQ	Figure 6H	MHHHHHHHMQSPKVVLSNLQKQSQKEDYKFRRLYRNLYNPEFYFTAYDNLSKNDGALTMGVDKRSIDGFSIEIIEELIETLKQRTYQPFPSKRVYIPKKNGKKRPLGIPSFADKLVQEVVRMVLEAIYEPTFSISSHAYQKGKSCHTALQEIQRTFTGSKWFIEGDIKGFFDNINHHTLIGILRKRIEDEAFIELIWKFLRAGYMEEWKFHNTFSGAPQGGIISPLLSNIYLNELDQYMMDFIQKFNQGKKRKINPDYERKYTQMRKAIRKYKIALENEQMGEAEQHLEQAKALKKELGSIPYSNPMDSNYKRLTYVRYADDFLIGVIGSKYDARNIKETLTEYLMETLQLELSQEKTLITHASEKHAGFLGYNIRVFRGSEPRKDAIGRVCRYLNGKV…
HNH1	pHNH1	Figure S19	MHHHHHHHMQSPKVVLSNLQKQSQKEDYKFRRLYRNLYNPEFYFTAYDNLSKNDGALTMGVDKRSIDGFSIEIIEELIETLKQRTYQPFPSKRVYIPKKNGKKRPLGIPSFADKLVQEVVRMVLEAIYEPTFSISSHAYQKGKSCHTALQEIQRTFTGSKWFIEGDIKGFFDNINHHTLIGILRKRIEDEAFIELIWKFLRAGYMEEWKFHNTFSGAPQGGIISPLLSNIYLNELDQYMMDFIQKFNQGKKRKINPDYERKYTQMRKAIRKYKIALENEQMGEAEQHLEQAKALKKELGSIPYSNPMDSNYKRLTYVRYADDFLIGVIGSKYDARNIKETLTEYLMETLQLELSQEKTLITHASEKHAGFLGYNIRVFRGSEPRKDAIGRVCRYLNGKV…
HNH3	pHNH3	Figure S19	MHHHHHHHMQSPKVVLSNLQKQSQKEDYKFRRLYRNLYNPEFYFTAYDNLSKNDGALTMGVDKRSIDGFSIEIIEELIETLKQRTYQPFPSKRVYIPKKNGKKRPLGIPSFADKLVQEVVRMVLEAIYEPTFSISSHAYQKGKSCHTALQEIQRTFTGSKWFIEGDIKGFFDNINHHTLIGILRKRIEDEAFIELIWKFLRAGYMEEWKFHNTFSGAPQGGIISPLLSNIYLNELDQYMMDFIQKFNQGKKRKINPDYERKYTQMRKAIRKYKIALENEQMGEAEQHLEQAKALKKELGSIPYSNPMDSNYKRLTYVRYADDFLIGVIGSKYDARNIKETLTEYLMETLQLELSQEKTLITHASEKHAGFLGYNIRVFRGSEPRKDAIGRVCRYLNGKV…
HNH10	pHNH10	Figure S19	MHHHHHHHMQSPKVVLSNLQKQSQKEDYKFRRLYRNLYNPEFYFTAYDNLSKNDGALTMGVDKRSIDGFSIEIIEELIETLKQRTYQPFPSKRVYIPKKNGKKRPLGIPSFADKLVQEVVRMVLEAIYEPTFSISSHAYQKGKSCHTALQEIQRTFTGSKWFIEGDIKGFFDNINHHTLIGILRKRIEDEAFIELIWKFLRAGYMEEWKFHNTFSGAPQGGIISPLLSNIYLNELDQYMMDFIQKFNQGKKRKINPDYERKYTQMRKAIRKYKIALENEQMGEAEQHLEQAKALKKELGSIPYSNPMDSNYKRLTYVRYADDFLIGVIGSKYDARNIKETLTEYLMETLQLELSQEKTLITHASEKHAGFLGYNIRVFRGSEPRKDAIGRVCRYLNGKV…
HNH14	pHNH14	Figure S19	MHHHHHHHMQSPKVVLSNLQKQSQKEDYKFRRLYRNLYNPEFYFTAYDNLSKNDGALTMGVDKRSIDGFSIEIIEELIETLKQRTYQPFPSKRVYIPKKNGKKRPLGIPSFADKLVQEVVRMVLEAIYEPTFSISSHAYQKGKSCHTALQEIQRTFTGSKWFIEGDIKGFFDNINHHTLIGILRKRIEDEAFIELIWKFLRAGYMEEWKFHNTFSGAPQGGIISPLLSNIYLNELDQYMMDFIQKFNQGKKRKINPDYERKYTQMRKAIRKYKIALENEQMGEAEQHLEQAKALKKELGSIPYSNPMDSNYKRLTYVRYADDFLIGVIGSKYDARNIKETLTEYLMETLQLELSQEKTLITHASEKHAGFLGYNIRVFRGSEPRKDAIGRVCRYLNGKV…
HNH16	pHNH16	Figure S19	MHHHHHHHMQSPKVVLSNLQKQSQKEDYKFRRLYRNLYNPEFYFTAYDNLSKNDGALTMGVDKRSIDGFSIEIIEELIETLKQRTYQPFPSKRVYIPKKNGKKRPLGIPSFADKLVQEVVRMVLEAIYEPTFSISSHAYQKGKSCHTALQEIQRTFTGSKWFIEGDIKGFFDNINHHTLIGILRKRIEDEAFIELIWKFLRAGYMEEWKFHNTFSGAPQGGIISPLLSNIYLNELDQYMMDFIQKFNQGKKRKINPDYERKYTQMRKAIRKYKIALENEQMGEAEQHLEQAKALKKELGSIPYSNPMDSNYKRLTYVRYADDFLIGVIGSKYDARNIKETLTEYLMETLQLELSQEKTLITHASEKHAGFLGYNIRVFRGSEPRKDAIGRVCRYLNGKV…
HNH9	pHNH9	Figure S19	MHHHHHHHMQSPKVVLSNLQKQSQKEDYKFRRLYRNLYNPEFYFTAYDNLSKNDGALTMGVDKRSIDGFSIEIIEELIETLKQRTYQPFPSKRVYIPKKNGKKRPLGIPSFADKLVQEVVRMVLEAIYEPTFSISSHAYQKGKSCHTALQEIQRTFTGSKWFIEGDIKGFFDNINHHTLIGILRKRIEDEAFIELIWKFLRAGYMEEWKFHNTFSGAPQGGIISPLLSNIYLNELDQYMMDFIQKFNQGKKRKINPDYERKYTQMRKAIRKYKIALENEQMGEAEQHLEQAKALKKELGSIPYSNPMDSNYKRLTYVRYADDFLIGVIGSKYDARNIKETLTEYLMETLQLELSQEKTLITHASEKHAGFLGYNIRVFRGSEPRKDAIGRVCRYLNGKV…
HNH12	pHNH12	Figure S19	MHHHHHHHMQSPKVVLSNLQKQSQKEDYKFRRLYRNLYNPEFYFTAYDNLSKNDGALTMGVDKRSIDGFSIEIIEELIETLKQRTYQPFPSKRVYIPKKNGKKRPLGIPSFADKLVQEVVRMVLEAIYEPTFSISSHAYQKGKSCHTALQEIQRTFTGSKWFIEGDIKGFFDNINHHTLIGILRKRIEDEAFIELIWKFLRAGYMEEWKFHNTFSGAPQGGIISPLLSNIYLNELDQYMMDFIQKFNQGKKRKINPDYERKYTQMRKAIRKYKIALENEQMGEAEQHLEQAKALKKELGSIPYSNPMDSNYKRLTYVRYADDFLIGVIGSKYDARNIKETLTEYLMETLQLELSQEKTLITHASEKHAGFLGYNIRVFRGSEPRKDAIGRVCRYLNGKV…
HNH15	pHNH15	Figure S19	MHHHHHHHMQSPKVVLSNLQKQSQKEDYKFRRLYRNLYNPEFYFTAYDNLSKNDGALTMGVDKRSIDGFSIEIIEELIETLKQRTYQPFPSKRVYIPKKNGKKRPLGIPSFADKLVQEVVRMVLEAIYEPTFSISSHAYQKGKSCHTALQEIQRTFTGSKWFIEGDIKGFFDNINHHTLIGILRKRIEDEAFIELIWKFLRAGYMEEWKFHNTFSGAPQGGIISPLLSNIYLNELDQYMMDFIQKFNQGKKRKINPDYERKYTQMRKAIRKYKIALENEQMGEAEQHLEQAKALKKELGSIPYSNPMDSNYKRLTYVRYADDFLIGVIGSKYDARNIKETLTEYLMETLQLELSQEKTLITHASEKHAGFLGYNIRVFRGSEPRKDAIGRVCRYLNGKV…
HNH17	pHNH17	Figure S19	MHHHHHHHMQSPKVVLSNLQKQSQKEDYKFRRLYRNLYNPEFYFTAYDNLSKNDGALTMGVDKRSIDGFSIEIIEELIETLKQRTYQPFPSKRVYIPKKNGKKRPLGIPSFADKLVQEVVRMVLEAIYEPTFSISSHAYQKGKSCHTALQEIQRTFTGSKWFIEGDIKGFFDNINHHTLIGILRKRIEDEAFIELIWKFLRAGYMEEWKFHNTFSGAPQGGIISPLLSNIYLNELDQYMMDFIQKFNQGKKRKINPDYERKYTQMRKAIRKYKIALENEQMGEAEQHLEQAKALKKELGSIPYSNPMDSNYKRLTYVRYADDFLIGVIGSKYDARNIKETLTEYLMETLQLELSQEKTLITHASEKHAGFLGYNIRVFRGSEPRKDAIGRVCRYLNGKV…
Mito_Voyager-1_8141_6270	pMito_Voyager-1_8141_6270	Figure 7	MVMQSPKVVLSNLQKQSQKEDYKFRRLYRNLYNPEFYFTAYDNLSKNDGALTMGVDKRSIDGFSIEIIEELIETLKQRTYQPFPSKRVYIPKKNGKKRPLGIPSFADKLVQEVVRMVLEAIYEPTFSISSHAYQKGKSCHTALQEIQRTFTGSKWFIEGDIKGFFDNINHHTLIGILRKRIEDEAFIELIWKFLRAGYMEEWKFHNTFSGAPQGGIISPLLSNIYLNELDQYMMDFIQKFNQGKKRKINPDYNGYKSKIANINSRFKRNPNMSNELKQILIQERKKLYKQRSLIPYSNPMDSNYKRLTYVRYADDFLIGVIGSKYDARNIKETLTEYLMETLQLELSQEKTLITHASEKHAGFLGYNIRVFRGSEPRKDAIGRVCRYLNGKVQLKMPHE…
TRAC_Voyager-1_9031-5943	pTRAC_Voyager-1_9031-5943	Figure 7	MVMQSPKVVLSNLQKQSQKEDYKFRRLYRNLYNPEFYFTAYDNLSKNDGALTMGVDKRSIDGFSIEIIEELIETLKQRTYQPFPSKRVYIPKKNGKKRPLGIPSFADKLVQEVVRMVLEAIYEPTFSISSHAYQKGKSCHTALQEIQRTFTGSKWFIEGDIKGFFDNINHHTLIGILRKRIEDEAFIELIWKFLRAGYMEEWKFHNTFSGAPQGGIISPLLSNIYLNELDQYMMDFIQKFNQGKTRAMNPEYRRLAGRLVRERKRLKRLQACDNADEGAVKAILADIEATSKQMRSLPSRDGMDSNYKRLTYVRYADDFLIGVIGSKYDARNIKETLTEYLMETLQLELSQEKTLITHASEKHAGFLGYNIRVRNSKATKRDKNGVLKRMFNGAVQLKM…
CFTR_Voyager-1_9034-6270	pCFTR_Voyager-1_9034-6270	Figure 7	MVMQSPKVVLSNLQKQSQKEDYKFRRLYRNLYNPEFYFTAYDNLSKNDGALTMGVDKRSIDGFSIEIIEELIETLKQRTYQPFPSKRVYIPKKNGKKRPLGIPSFADKLVQEVVRMVLEAIYEPTFSISSHAYQKGKSCHTALQEIQRTFTGSKWFIEGDIKGFFDNINHHTLIGILRKRIEDEAFIELIWKFLRAGYMEEWKFHNTFSGAPQGGIISPLLSNIYLNELDQYMMDFIQKFNQGKTRAMNPEYRRLAGRLVRERKRLKRLQACDNADEGAVKAILADIEATSKQMRSLPSRDGMDSNYKRLTYVRYADDFLIGVIGSKYDARNIKETLTEYLMETLQLELSQEKTLITHASEKHAGFLGYNIRVRNSKATKRDKNGVLKRMFNGQVQLKM…

### Sheet: Other proteins
Table S4. Other (non-IEP) protein sequences used in this study, related to STAR Methods.
Protein name	Plasmid (Table S1)	Source	Used in	Amino acid sequence
T7 RNA polymerase (mammalian)	pT7P_OPTIMISED	This paper	Retrohoming in mammalian cells	MVNTINIAKNDFSDIELAAIPFNTLADHYGERLAREQLALEHESYEMGEARFRKMFERQLKAGEVADNAAAKPLITTLLPKMIARINDWFEEVKAKRGKRPTAFQFLQEIKPEAVAYITIKTTLACLTSADNTTVQAVASAIGRAIEDEARFGRIRDLEAKHFKKNVEEQLNKRVGHVYKKAFMQVVEADMLSKGLLGGEAWSSWHKEDSIHVGVRCIEMLIESTGMVSLHRQNAGVVGQDSETIELAPEYAEAIATRAGALAGISPMFQPCVVPPKPWTGITGGGYWANGRRPLALVRTHSKKALMRYEDVYMPEVYKAINIAQNTAWKINKKVLAVANVITKWKHCPVEDIPAIEREELPMKPEDIDMNPEALTAWKRAAAAVYRKDKARKSRRISL…
T7 RNA polymerase (T7-P)	pT7-P	This paper	In vitro transcription	MHHHHHHHHHHMNTINIAKNDFSDIELAAIPFNTLADHYGERLAREQLALEHESYEMGEARFRKMFERQLKAGEVADNAAAKPLITTLLPKMIARINDWFEEVKAKRGKRPTAFQFLQEIKPEAVAYITIKTTLACLTSADNTTVQAVASAIGRAIEDEARFGRIRDLEAKHFKKNVEEQLNKRVGHVYKKAFMQVVEADMLSKGLLGGEAWSSWHKEDSIHVGVRCIEMLIESTGMVSLHRQNAGVVGQDSETIELAPEYAEAIATRAGALAGISPMFQPCVVPPKPWTGITGGGYWANGRRPLALVRTHSKKALMRYEDVYMPEVYKAINIAQNTAWKINKKVLAVANVITKWKHCPVEDIPAIEREELPMKPEDIDMNPEALTAWKRAAAAVYRKD…
Inorganic pyrophosphatase (YIPP)	pYIPP	This paper	In vitro transcription	MHHHHHHHMTYTTRQIGAKNTLEYKVYIEKDGKPVSAFHDIPLYADKENNIFNMVVEIPRWTNAKLEITKEETLNPIIQDTKKGKLRFVRNCFPHHGYIHNYGAFPQTWEDPNVSHPETKAVGDNDPIDVLEIGETIAYTGQVKQVKALGIMALLDEGETDWKVIAIDINDPLAPKLNDIEDVEKYFPGLLRATNEWFRIYKIPDGKPENQFAFSGEAKNKKYALDIIKETHDSWKQLIAGKSSDSKGIDLTNVTLPDTPTYSKAASDAIPPASPKADAPIDKSIDKWFFISGSV
MBP-RNase inhibitor	pMBP_Rnase Inhibitor	This paper	In vitro transcription; retrohoming; cryo-EM assembly	MHHHHHHGEFAMKIEEGKLVIWINGDKGYNGLAEVGKKFEKDTGIKVTVEHPDKLEEKFPQVAATGDGPDIIFWAHDRFGGYAQSGLLAEITPDKAFQDKLYPFTWDAVRYNGKLIAYPIAVEALSLIYNKDLLPNPPKTWEEIPALDKELKAKGKSALMFNLQEPYFTWPLIAADGGYAFKYENGKYDIKDVGVDNAGAKAGLTFLVDLIKNKHMNADTDYSIAEAAFNKGETAMTINGPWAWSNIDTSKVNYGVTVLPTFKGQPSKPFVGVLSAGINAASPNKELAKEFLENYLLTDEGLEAVNKDKPLGAVALKSYEEELAKDPRIAATMENAQKGEIMPNIPQMSAFWYAVRTAVINAASGRQTVDEALKDAQTSGEFSGSGSGGMSLDIQCEQL…
HMr-Tel4H	pHMr-Tel4H	This paper	RT activity assay positive control, Figure S3A(iii)	MHHHHHHGEFAMKIEEGKLVIWINGDKGYNGLAEVGKKFEKDTGIKVTVEHPDKLEEKFPQVAATGDGPDIIFWAHDRFGGYAQSGLLAEITPDKAFQDKLYPFTWDAVRYNGKLIAYPIAVEALSLIYNKDLLPNPPKTWEEIPALDKELKAKGKSALMFNLQEPYFTWPLIAADGGYAFKYENGKYDIKDVGVDNAGAKAGLTFLVDLIKNKHMNADTDYSIAEAAFNKGETAMTINGPWAWSNIDTSKVNYGVTVLPTFKGQPSKPFVGVLSAGINAASPNKELAKEFLENYLLTDEGLEAVNKDKPLGAVALKSYEEELAKDPRIAATMENAQKGEIMPNIPQMSAFWYAVRTAVINAASGRQTVDAALAAAQTAAAAAMETRQMAVEQTTGAVT…
