## Supplementary material for "Structural basis for reprogramming group II intron target specificity": Table S5

### Sheet: Introns
Table S5. Intron RNA sequences used in this study.
RNA name	Plasmid (Table S1)	Figure reference	Sequence
Voyager_1_precursor_RNA	pVoyager_1_precursor_RNA	Figures 5, 6; Figure S3	GGGATAATGCAATACAAAAAAGTAGCCCACACTGGTATGTATCATTGCCTTAGACCAGAAGCTGTACCGTATCAAGCGTGTTATGGCGATATAGTGCGCCCGTAAAGGGAGTAAGAGAACATGGTGATTGCAAATCATTAGGTCTTCCCTAAATGACCTAGCATCACTTGACTAACCTTGGAGGGAAACTGAAGGGGGACAACAGCATGTCAAGAAAGCCGTAAGTTGATTAATCATCGAATCACGACTGAACGGCAAGATGTGAAGTATGGATAAGGATGAAAGCTATACTGCTTGAACGATAGCACAAGGAAGGCTACCGTAACTCATTTCGGAAGATGGTTATATACGGAATGTGGTAGATGACATAGCGATAAAGGTGTCGTCGCTATGTATAGG…
Voyager_1_precursor_trimmed_RNA	pVoyager_1_precursor_trimmed_RNA	Figures 5, 6, Figure S16; Figure S17	GGGATAATGCAATACAAAAAAGTAGCCCACACTGGTATGTATCATTGCCTTAGACCAGAAGCTGTACCGTATCAAGCGTGTTATGGCGATATAGTGCGCCCGTAAAGGGAGTAAGAGAACATGGTGATTGCAAATCATTAGGTCTTCCCTAAATGACCTAGCATCACTTGACTAACCTTGGAGGGAAACTGAAGGGGGACAACAGCATGTCAAGAAAGCCGTAAGTTGATTAATCATCGAATCACGACTGAACGGCAAGATGTGAAGTATGGATAAGGATGAAAGCTATACTGCTTGAACGATAGCACAAGGAAGGCTACCGTAACTCATTTCGGAAGATGGTTATATACGGAATGTGGTAGATGACATAGCGATAAAGGTGTCGTCGCTATGTATAGG…
Voyager_1_DVdel_RNA	pVoyager_1_DVdel_RNA	Figure S3C; Figure S3D;Figure S3E	GGGATAATGCAATACAAAAAAGTAGCCCACACTGGTATGTATCATTGCCTTAGACCAGAAGCTGTACCGTATCAAGCGTGTTACGGCGACACCGTGCGCCCGTAAAGGGAGTAAGAGAACATGGTGATTGCAAATCATTAGGTCTTCCCTAAATGACCTAGCATCACTTGACTAACCTTGGAGGGAAACTGAAGGGGGACAACAGCATGTCAAGAAAGCCGTAAGTTGATTAATCATCGAATCACGACTGAACGGCAAGATGTGAAGTATGGATAAGGATGAAAGCTATACTGCTTGAACGATAGCACAAGGAAGGCTACCGTAACTCATTTCGGAAGATGGTTATATACGGAATGTGGTAGATGACATAGCGATAAAGGTGTCGTCGCTATGTATAGG…
Voyager_1_intron_delivery	pVoyager_1_intron_delivery	Figure 7B; Figure 7D; Figure 7E	GGGATAATGGGTATGGCGACACCGTGCGCCCGTAAAGGGAGTAAGAGAACATGGTGATTGCAAATCATTAGGTCTTCCCTAAATGACCTAGCATCACTTGACTAACCTTGGAGGGAAACTGAAGGGGGACAACAGCATGTCAAGAAAGCCGTAAGTTGATTAATCATCGAATCACGACTGAACGGCAAGATGTGAAGTATGGATAAGGATGAAAGCTATACTGCTTGAACGATAGCACAAGGAAGGCTACCGTAACTCATTTCGGAAGATGGTTATATACGGAATGTGGTAGATGACATAGCGATAAAGGTGTCGTCGCTATGTATAGGGACATTTACTATCCTCCACTATACGTGGAAACGTGTGAAAGTCGCATCCGAAACCATATGTGCAAATCTC…
Voyager_2_intron	pVoyager_2_precursor_RNA	Figure 4	GGGATAATATCAAATACGTATTAATTGATGAGTTTCAAGTGCGCCCATAAGGGCATTTAGAAAATCTTCTTAGGCAAGAGATGGAAAGTTTGCAAGTTATCCATTCACTAAACGACTAACTTGGATGGGAAACCTGAAGGGGACAATAGCATGTCGTTAAAGCCATGAGTTGCTTAACTGCTAAAGCACGACTGAATGGCAAGGTGAAAATTGTAGATAAGGATGAAGGCTAAACTGCTTGAATCACAGTCTGAAGCGGAGTATCATCGCCCGTAACGAAAAGTAGTTGATACGTTACGTAACCTAGCACAAATAGTATCTTGAAAGCTATTTGTAATGCAAACCGTGGTTGGCTATTCTAAATAATAGAAGAAAGACGAACGTGACATCCGGTACTAC…
Voyager_1_trimmed-DVdel_RNA	pVoyager_1_trimmed-DVdel_RNA	Figure S16; Figure S17	GGGATAATGCAATACAAAAAAGTAGCCCACACTGGTATGTATCATTGCCTTAGACCAGAAGCTGTACCGTATCAAGCGTGTTATGGCGATATAGTGCGCCCGTAAAGGGAGTAAGAGAACATGGTGATTGCAAATCATTAGGTCTTCCCTAAATGACCTAGCATCACTTGACTAACCTTGGAGGGAAACTGAAGGGGGACAACAGCATGTCAAGAAAGCCGTAAGTTGATTAATCATCGAATCACGACTGAACGGCAAGATGTGAAGTATGGATAAGGATGAAAGCTATACTGCTTGAACGATAGCACAAGGAAGGCTACCGTAACTCATTTCGGAAGATGGTTATATACGGAATGTGGTAGATGACATAGCGATAAAGGTGTCGTCGCTATGTATAGG…
Mito_L11598r_intron	pMito_L11598r_intron	Figure 7D	GGGATAATGGGATATGATGGATAAGTGCGCCCGTAAAGGGAGTAAGAGAACATGGTGATTGCAAATCATTAGGTCTTCCCTAAATGACCTAGCATCACTTGACTAACCTTGGAGGGAAACTGAAGGGGGACAACAGCATGTCAAGAAAGCCGTAAGTTGATTAATCATCGAATCACGACTGAACGGCAAGATGTGAAGTATGGATAAGGATGAAAGCTATACTGCTTGAACGATAGCACAAGGAAGGCTATCATAACTCATTTCGGAAGATGGTTATATACGGAATGTGGTAGATGACATAGCGATATCTTATCCGTCGCTATGTATAGGGACATTTACTATCCTCCACTATACGTGGAAACGTGTGAAAGTCGCATCCGAAACCATATGTGCAAATCT…
TRAC_I1_3049_intron	pTRAC_I1_3049_intron	Figure 7D	GGGATAATGGGATGTTTATACTCTTTATGGCCCTTGTGTGCGCCCGTAAAGGGAGTAAGAGAACATGGTGATTGCAAATCATTAGGTCTTCCCTAAATGACCTAGCATCACTTGACTAACCTTGGAGGGAAACTGAAGGGGGACAACAGCATGTCAAGAAAGCCGTAAGTTGATTAATCATCGAATCACGACTGAACGGCAAGATGTGAAGTATGGATAAGGATGAAAGCTATACTGCTTGAACGATAGCACAAGGAAGGCTACCATAACTCATTTCGGAAGATGGTTATATACGGAATGTGGTAGATGACATAGCGATATGACAAGGGTCGCTATGTATAGGGACATTTACTATCCTCCACTATACGTGGAAACGTGTGAAAGTCGCATCCGAAACCA…
CFTR_I1_1857r_intron	pCFTR_I1_1857r_intron	Figure 7D	GGGATAATGGGACTTTACTTCTCTTTTTGGGGAGCAGGTGCGCCCGTAAAGGGAGTAAGAGAACATGGTGATTGCAAATCATTAGGTCTTCCCTAAATGACCTAGCATCACTTGACTAACCTTGGAGGGAAACTGAAGGGGGACAACAGCATGTCAAGAAAGCCGTAAGTTGATTAATCATCGAATCACGACTGAACGGCAAGATGTGAAGTATGGATAAGGATGAAAGCTATACTGCTTGAACGATAGCACAAGGAAGGCTACCAAAACTCATTTCGGAAGATGGTTATATACGGAATGTGGTAGATGACATAGCGATATACTGCTCGTCGCTATGTATAGGGACATTTACTATCCTCCACTATACGTGGAAACGTGTGAAAGTCGCATCCGAAACCA…
